# Overexpression of the sugar transporter *VvHT5* turns grapevine into a better host for *Botrytis cinerea*

**DOI:** 10.1101/2025.11.17.687010

**Authors:** Benoit Monnereau, Clément Cuello, Cécile Gaillard, Vincent Lebeurre, Pierre Videau, Olivier Zekri, Pierre Coutos-Thevenot, Sylvain La Camera

**Affiliations:** Écologie et Biologie des Interactions (EBI), UMR7267 Université de Poitiers CNRS, F-86000 Poitiers, France; Novatech, Mercier Groupe, Le Champ des Noels, F-85770 Le-Gué-de-Velluire, France

**Author notes:** These authors contributed equally (Benoit Monnereau, Clément Cuello). Corresponding author: Sylvain La Camera, Écologie et Biologie des Interactions, UMR7267 Université de Poitiers CNRS, F-86000 Poitiers, France.

**Keywords:** Hexose transport, VvHT5, STP13-like transporter, necrotrophic pathogen, grapevine susceptibility, carbon partitioning, *Botrytis cinerea*, tolerance, susceptibility

## Abstract

Sugars are key modulators of plant–pathogen interactions, serving both as metabolic resources and as signaling molecules that influence defense outcomes. In grapevine (*Vitis vinifera*), the hexose transporter VvHT5, an ortholog of *Arabidopsis thaliana* STP13, is strongly induced during fungal infections, suggesting a role in defense-related sugar partitioning. Here, we examined the function of VvHT5 in grapevine susceptibility to the necrotrophic fungus *Botrytis cinerea*. Transgenic lines overexpressing *VvHT5* were generated in two cultivars, Thompson Seedless and Chardonnay, and displayed increased sugar uptake in leaves. Upon *B. cinerea* inoculation, these lines exhibited enhanced lesion development and fungal proliferation, contrasting with the tolerance phenotype previously observed in *A. thaliana* expressing *VvHT5*. Dual RNA-seq analysis revealed that *VvHT5* overexpression triggers a transcriptional landscape favoring carbohydrate metabolism, cell wall remodeling, and attenuation of defense responses, paralleled by upregulation of fungal genes involved in sugar acquisition and virulence. These results demonstrate that while VvHT5 contributes to restricting sugar availability to pathogens in *Arabidopsis*, its constitutive activation in grapevine enhances host suitability for *B. cinerea*. Our findings highlight the complexity of sugar-mediated interactions and underscore the importance of host context in determining the outcome of plant–pathogen competition for carbon resources.

**HIGHLIGHTS:**

- VvHT5 overexpression increases *Botrytis cinerea* susceptibility in grapevine
- Dual RNA-seq uncovers coordinated transcriptional shifts in host and pathogen
- VvHT5 reprograms sugar partitioning and defense-associated metabolism
- Contrasting STP13-like responses between grapevine and Arabidopsis
- Sugar uptake activity of VvHT5 promotes fungal access to host carbon
