## Supplementary Table S1 for "Overexpression of the sugar transporter *VvHT5* turns grapevine into a better host for *Botrytis cinerea*"

### Sheet: Feuil1
Supplementary Table S1. List of primer sequences for PCR amplifications
Gene	Gene product	Gene ID	Forward/Reverse	Sequence (5'-3')	References
Vitis vinifera
VvGAPDH	Glyceraldehyde 3-phosphate dehydrogenase	Vitvi17g01598	Forward	CCACAGACTTCATCGGTGACA	Cardot et al., 2019
			Reverse	TTCTCGTTGAGGGCTATTCCA
VvHT5	Hexose transporter 5	Vitvi05g00468	Forward	TAGTGATGCGTCCCTCTACTC	Cardot et al., 2019
			Reverse	CTTCCAGCAAGAGCAATCGAC
VvPDS	Phytoene dehydrogenase	Vitvi09g00004	Forward	GTTTGGCTGGTTTGTCTACTGC	-
			Reverse	CTTTCCACCTAAAACATCTCTTGC
Botrytis cinerea
BcCUTA	Cutinase A	Bcin15g03080	Forward	AGCCTTATGTCCCTTCCCTTG	Gachon & Saindrenan, 2004
			Reverse	GAAGAGAAATGGAAAATGGTGAG
Other
GFP	Green fluorescent protein	-	Forward	GCCGACCACTACCAGCAGAACA	-
			Reverse	GTCCATGCCGAGAGTGATCCCG
GFP-VvHT5 fusion	GFP-VvHT5 fusion from pK7WGF2 vector	p35S	Forward	CTATCCTTCGCAAGACCCTTCCTC	-
		T35S	Reverse	CATGAGCGAAACCCTATAAGAACC
