## Supplementary Table S3 for "Overexpression of the sugar transporter *VvHT5* turns grapevine into a better host for *Botrytis cinerea*"

### Sheet: Feuil1
Supplementary Table S3. Statistical analysis of total, active and passive (CCCP-insensitive) glucose uptake in leaves of wild-type and VvHT5-overexpressing transgenic lines, according to pairwise Wilcoxon test (alternative = "less") using Benjamini-Hochberg adjustment method (*p-value < 0.05, **p-value < 0.01, ***p-value < 0.001).
Comparisons	Total		Active		CCCP-insensitive
	p-value	Significance	p-value	Significance	p-value	Significance
TS#14vs.WT	5.0e-09	***	9.9e-09	***	6.00e-06	***
TS#21bvs.WT	0.35842	ns	0.28512	ns	1.000	ns
Cha#11vs.WT	0.11494	ns	0.21882	ns	0.337	ns
Cha#12vs.WT	0.03833	*	0.06458	ns	0.332	ns
Cha#14vs.WT	0.02402	*	0.01438	*	0.200	ns
Cha#19vs.WT	0.00308	**	0.00276	**	0.061	ns
Cha#20vs.WT	0.00746	**	0.00960	**	0.201	ns
Cha#21vs.WT	0.00308	**	0.00317	**	0.023	*
