## Supplementary Table S4 for "Overexpression of the sugar transporter *VvHT5* turns grapevine into a better host for *Botrytis cinerea*"

### Sheet: Feuil1
Supplementary Table S4. Statistical analysis of lesion size distribution from leaf discs of wild-type and VvHT5-overexpressing transgenic lines inoculated with B. cinerea, according to pairwise Chi square test using Benjamini-Hochberg adjustment method (*p-value < 0.05, **p-value < 0.01, ***p-value < 0.001)
Comparisons	Small		Medium		Large
	p-value	Significance	p-value	Significance	p-value	Significance
TS#14vs.WT	3.38e-5	***	5.79e-4	***	6.51e-16	***
Cha#12vs.WT	0.386	ns	0.00405	**	4.47e-5	***
Cha#14vs.WT	0.0016	**	0.617	ns	0.00584	**
Cha#19vs.WT	7.98e-4	***	0.0124	*	6.42e-10	***
Cha#20vs.WT	0.00389	**	0.00172	**	9.45e-11	***
Cha#21vs.WT	7.97e-5	***	0.453	ns	2.77e-6	***
