## Supplementary Table S6 for "Overexpression of the sugar transporter *VvHT5* turns grapevine into a better host for *Botrytis cinerea*"

Supplementary Table S6. Enriched GO term in B. cinerea growing on V. vinifera cv Thompson Seedless wild-type orVvHT5-overexpressing line TS#14 (48 hpi)
GO.ID	Term	Annotated	Significant	Expected	Rank in classicFisher	classicFisher	elimFisher	topgoFisher	parentchildFisher	GO_Type	Analyse	FoldChange
GO:0018401	peptidyl-proline hydroxylation to 4-hydroxy-L-proline	5	1	0.01	9	0.00503	0.00503	0.00503	0.042	BP	TSGV_upB48	Down-regulated
GO:0020037	heme binding	169	18	3.87	4	4.7e-08	1.1e-08	0.000000011	1.00000	MF	TS14_upB48	Up-regulated
GO:0005506	iron ion binding	172	17	3.94	6	3.4e-07	9.2e-08	0.00000025	1.7e-06	MF	TS14_upB48	Up-regulated
GO:0031177	phosphopantetheine binding	32	6	0.73	17	7.3e-05	4.4e-05	0.000044	0.01805	MF	TS14_upB48	Up-regulated
GO:0050660	flavin adenine dinucleotide binding	193	8	4.42	75	0.07541	0.04963	0.04953	0.00189	MF	TS14_upB48	Up-regulated
GO:0031418	L-ascorbic acid binding	6	1	0.01	10	0.00502	0.00502	0.00502	0.0029	MF	TSGV_upB48	Down-regulated
GO:0004553	hydrolase activity, hydrolyzing O-glycosyl compounds	193	21	4.42	1	2.2e-09	3.8e-07	0.00032	0.29315	MF	TS14_upB48	Up-regulated
GO:0008422	beta-glucosidase activity	34	4	0.78	30	0.00723	0.00528	0.00528	0.32120	MF	TS14_upB48	Up-regulated
GO:0046556	alpha-L-arabinofuranosidase activity	6	2	0.14	33	0.00738	0.00620	0.0062	0.12949	MF	TS14_upB48	Up-regulated
GO:0005975	carbohydrate metabolic process	341	23	5.84	1	8.5e-09	2.0e-08	0.000000067	8.4e-09	BP	TS14_upB48	Up-regulated
GO:0008643	carbohydrate transport	64	9	1.1	4	1.1e-06	5.1e-07	0.00000051	2.6e-06	BP	TS14_upB48	Up-regulated
GO:0005351	carbohydrate:proton symporter activity	63	9	1.44	11	1.2e-05	5.6e-06	0.0000056	0.36393	MF	TS14_upB48	Up-regulated
GO:0005576	extracellular region	86	11	0.93	1	1.1e-09	2.3e-10	0.00000000023	1.1e-09	CC	TS14_upB48	Up-regulated
GO:0005199	structural constituent of cell wall	5	1	0	7	0.00419	0.00419	0.00419	0.0256	MF	TSGV_upB48	Down-regulated
GO:0009505	plant-type cell wall	1	1	0.01	2	0.011	0.0094	0.00942	0.025	CC	TS14_upB48	Up-regulated
GO:0009277	fungal-type cell wall	36	1	0.03	2	0.028	0.028	0.028	0.9	CC	TSGV_upB48	Down-regulated
GO:0031505	fungal-type cell wall organization	33	1	0.03	19	0.03282	0.03282	0.03282	0.478	BP	TSGV_upB48	Down-regulated
GO:0009044	xylan 1,4-beta-xylosidase activity	1	1	0.02	45	0.02293	0.02097	0.02097	1.00000	MF	TS14_upB48	Up-regulated
GO:0016985	mannan endo-1,4-beta-mannosidase activity	2	1	0.05	61	0.04533	0.04150	0.0415	0.66667	MF	TS14_upB48	Up-regulated
GO:0045493	xylan catabolic process	4	2	0.07	15	0.00171	0.00142	0.00142	1.000	BP	TS14_upB48	Up-regulated
GO:0031222	arabinan catabolic process	1	1	0.02	32	0.01713	0.01562	0.01562	0.066	BP	TS14_upB48	Up-regulated
GO:0006080	substituted mannan metabolic process	2	1	0.03	48	0.03398	0.03100	0.031	0.102	BP	TS14_upB48	Up-regulated
GO:0015677	copper ion import	10	1	0.01	14	0.01004	0.01004	0.01004	0.625	BP	TSGV_upB48	Down-regulated
GO:0006826	iron ion transport	16	1	0.02	15	0.01603	0.01603	0.01603	0.444	BP	TSGV_upB48	Down-regulated
GO:0006879	intracellular iron ion homeostasis	21	1	0.02	18	0.02099	0.02099	0.02099	0.269	BP	TSGV_upB48	Down-regulated
GO:1990879	CST complex	1	1	0.01	3	0.011	0.0094	0.00942	0.333	CC	TS14_upB48	Up-regulated
GO:0019836	symbiont-mediated hemolysis of host erythrocyte	1	1	0.02	31	0.01713	0.01562	0.01562	1.000	BP	TS14_upB48	Up-regulated
GO:0050525	cutinase activity	5	2	0.11	28	0.00499	0.00419	0.00419	0.01529	MF	TS14_upB48	Up-regulated
GO:0004767	sphingomyelin phosphodiesterase activity	2	1	0.05	60	0.04533	0.04150	0.0415	0.04762	MF	TS14_upB48	Up-regulated
GO:0017040	N-acylsphingosine amidohydrolase activity	2	1	0.05	62	0.04533	0.04150	0.0415	0.05882	MF	TS14_upB48	Up-regulated
GO:0006633	fatty acid biosynthetic process	44	9	0.75	2	3.8e-08	1.7e-08	0.0000006	1.2e-05	BP	TS14_upB48	Up-regulated
GO:0006685	sphingomyelin catabolic process	1	1	0.02	29	0.01713	0.01562	0.01562	0.118	BP	TS14_upB48	Up-regulated
GO:0016102	diterpenoid biosynthetic process	1	1	0.02	30	0.01713	0.01562	0.01562	0.143	BP	TS14_upB48	Up-regulated
GO:0019367	fatty acid elongation, saturated fatty acid	3	1	0.05	56	0.05054	0.04615	0.04615	0.600	BP	TS14_upB48	Up-regulated
GO:0034625	fatty acid elongation, monounsaturated fatty acid	3	1	0.05	58	0.05054	0.04615	0.04615	1.000	BP	TS14_upB48	Up-regulated
GO:0034626	fatty acid elongation, polyunsaturated fatty acid	3	1	0.05	59	0.05054	0.04615	0.04615	1.000	BP	TS14_upB48	Up-regulated
GO:0010333	terpene synthase activity	1	1	0.02	46	0.02293	0.02097	0.02097	0.28571	MF	TS14_upB48	Up-regulated
GO:0019172	glyoxalase III activity	1	1	0.02	47	0.02293	0.02097	0.02097	0.07407	MF	TS14_upB48	Up-regulated
GO:0050032	L-rhamnonate dehydratase activity	1	1	0.02	48	0.02293	0.02097	0.02097	0.07407	MF	TS14_upB48	Up-regulated
GO:0016832	aldehyde-lyase activity	13	2	0.3	55	0.03453	0.02928	0.02928	0.35670	MF	TS14_upB48	Up-regulated
GO:0030411	scytalone dehydratase activity	2	1	0.05	63	0.04533	0.04150	0.0415	0.14396	MF	TS14_upB48	Up-regulated
GO:0016020	membrane	1250	21	13.5	5	0.017	0.0027	0.00038	0.017	CC	TS14_upB48	Up-regulated
GO:0009986	cell surface	18	2	0.19	4	0.016	0.0121	0.01209	0.016	CC	TS14_upB48	Up-regulated
GO:0046306	alkanesulfonate catabolic process	1	1	0	5	0.00101	0.00101	0.00101	0.011	BP	TSGV_upB48	Down-regulated
GO:0004497	monooxygenase activity	184	17	4.22	7	8.9e-07	7.2e-06	0.0000082	0.00172	MF	TS14_upB48	Up-regulated
GO:0016705	oxidoreductase activity, acting on paired donors, with incorporation or reduction of molecular oxygen	186	17	4.26	8	1.0e-06	8.2e-06	0.0000095	0.00196	MF	TS14_upB48	Up-regulated
GO:0008726	alkanesulfonate monooxygenase activity	1	1	0	4	0.00084	0.00084	0.00084	0.0556	MF	TSGV_upB48	Down-regulated
GO:0004656	procollagen-proline 4-dioxygenase activity	5	1	0	6	0.00419	0.00419	0.00419	1.0000	MF	TSGV_upB48	Down-regulated
GO:0016712	oxidoreductase activity, acting on paired donors, with incorporation or reduction of molecular oxygen, reduced flavin or flavoprotein as one donor, and incorporation of one atom of oxygen	18	3	0.41	34	0.00750	0.00585	0.00585	0.16893	MF	TS14_upB48	Up-regulated
GO:0000293	ferric-chelate reductase activity	10	1	0.01	12	0.00836	0.00836	0.00836	0.7692	MF	TSGV_upB48	Down-regulated
GO:0016614	oxidoreductase activity, acting on CH-OH group of donors	162	7	3.71	76	0.07839	0.05358	0.00855	0.66024	MF	TS14_upB48	Up-regulated
GO:0016706	2-oxoglutarate-dependent dioxygenase activity	20	2	0.02	1	0.00011	0.01045	0.00976	0.0218	MF	TSGV_upB48	Down-regulated
GO:0004601	peroxidase activity	34	4	0.78	31	0.00723	0.00528	0.01802	0.50745	MF	TS14_upB48	Up-regulated
GO:0097039	protein linear polyubiquitination	1	1	0.02	33	0.01713	0.01562	0.01562	0.029	BP	TS14_upB48	Up-regulated
GO:0044550	secondary metabolite biosynthetic process	84	7	1.44	11	0.00054	0.00031	0.00021	4.8e-05	BP	TS14_upB48	Up-regulated
GO:0043386	mycotoxin biosynthetic process	28	2	0.03	1	0.00032	0.00032	0.00032	1.000	BP	TSGV_upB48	Down-regulated
GO:0006582	melanin metabolic process	2	1	0.03	49	0.03398	0.03100	0.031	0.128	BP	TS14_upB48	Up-regulated
GO:0033609	oxalate metabolic process	2	1	0.03	50	0.03398	0.03100	0.031	0.057	BP	TS14_upB48	Up-regulated
GO:0033387	putrescine biosynthetic process from arginine, via ornithine	3	1	0.05	57	0.05054	0.04615	0.04615	0.273	BP	TS14_upB48	Up-regulated
GO:0004315	3-oxoacyl-[acyl-carrier-protein] synthase activity	19	6	0.44	9	2.8e-06	1.7e-06	0.0000017	0.00035	MF	TS14_upB48	Up-regulated
GO:0004312	fatty acid synthase activity	26	5	0.6	20	0.00027	0.00017	0.00017	0.01619	MF	TS14_upB48	Up-regulated
GO:0008171	O-methyltransferase activity	27	3	0.62	50	0.02312	0.01829	0.01829	0.00818	MF	TS14_upB48	Up-regulated
GO:0004321	fatty-acyl-CoA synthase activity	1	1	0.02	44	0.02293	0.02097	0.02097	0.12500	MF	TS14_upB48	Up-regulated
GO:0055085	transmembrane transport	648	23	11.1	10	0.00047	0.00011	0.00011	2.4e-06	BP	TS14_upB48	Up-regulated
GO:0043139	5'-3' DNA helicase activity	2	1	0.05	64	0.04533	0.04150	0.0415	0.08333	MF	TS14_upB48	Up-regulated
